# All-by-All Cytokine Receptor Pairing Network Unlocks Coding of Non-Natural T Cell States

**DOI:** 10.64898/2026.08.19.745857

**Authors:** Pingdong Tao, Kristin C.Y. Tsui, Yang Zhao, Hua Jiang, Zinaida Good, K. Christopher Garcia

**Affiliations:** Department of Molecular and Cellular Physiology, Stanford University School of Medicine, Stanford, CA, USA; Howard Hughes Medical Institute, Stanford University School of Medicine, Stanford, CA, USA; Department of Structural Biology, Stanford University School of Medicine, Stanford, CA, USA; Division of Immunology and Rheumatology, Stanford University School of Medicine, Stanford, USA; Division of Computational Medicine, Stanford University School of Medicine, Stanford, USA; Center for Cancer Cell Therapy, Stanford Cancer Institute, Stanford University, Stanford, USA

## Abstract

Cytokine receptor pairing rules, set by evolution, confine JAK-STAT signaling to a narrow region of a far larger combinatorial space. Of more than 1,200 pairings theoretically possible among the ∼36 JAK-associated human cytokine receptors, only ∼30–40 exist in nature. Using a double-orthogonal platform, we enforced pairings across the full all-by-all receptor matrix and resolved a fine-grained STAT atlas richer than the natural repertoire. Selected non-natural pairings generated emergent T cell states unpredictable from either parental receptor, with pairing orientation encoding signaling specificity. A synthetic IL-21R>IL-2Rβ pairing, but not its reciprocal, drove a cytotoxic Tc17-like state, whereas natural IL-9R/γc drove a Tc1 fate despite similar STAT activation, showing that rebalancing quantitative STAT combinatorics can modulate T cell fate. Recombining IL-31R, not expressed in T cells, with STAT-biased receptor partners generated diverse states, several with superior antitumor efficacy. These findings define a non-natural pairing code for engineering synthetic T cell fates.
