## Supplement Table 1 for "All-by-All Cytokine Receptor Pairing Network Unlocks Coding of Non-Natural T Cell States"

### Sheet: TM+ICDs
	Mouse cytokine receptors	TM	Box region (Box1 + Box2)	pSTAT region
1	EpoR	LILTLSLILVLISLLLTVLALLS	HRRTLQQKIWPGIPSPESEFEGLFTTHKGNFQLWLLQRDGCLWWSPGSSFPEDPPAHLEVLSEPR	WAVTQAGDPGADDEGPLLEPVGSEHAQDTYLVLDKWLLPRTPCSENLSGPGGSVDPVTMDEASETSSCPSDLASKPRPEGTSPSSFEYTILDPSSQLLCPRALPPELPPTPPHLKYLYLVVSDSGISTDYSSGGSQGVHGDSSDGPYSHPYENSLVPDSEPLHPGYVACS
2	GhR	FPWFLIIIFGIFGVAVMLFVVIFS	KQQRIKMLILPPVPVPKIKGIDPDLLKEGKLEEVNTILGIHDNYKPDFYNDDSWVEFIELDIDE	ADVDEKTEGSDTDRLLSNDHEKSAGILGAKDDDSGRTSCYDPDILDTDFHTSDMCDGTLKFAQSQKLNMEADLLCLDQKNLKNLPYDASLGSLHPSITQTVEENKPQPLLSSETEATHQLASTPMSNPTSLANIDFYAQVSDITPAGGVVLSPGQKIKAGIAQGNTQREVATPCQENYSMNSAYFCESDAKKCIAVAPRMEATSCIKPSFNQEDIYITTESLTTTAQMSETADIAPDAEMSVPDYTTVHTVQSPRGLILNATALPLPDKKNFPSSCGYVSTDQLNKIMQ
3	PrlR	TTVWIIVAVLSAVICLIMVWAVAL	KGYSMMTCIFPPVPGPKIKGFDTHLLEKGKSEELLSALGCQDFPPTSDCEDLLVEFLEVDD	NEDERLMPSHSKEYPGQGVKPTHLDPDSDSGHGSYDSHSLLSEKCEEPQAYPPAFHIPEITEKPENPEANIPPTPNPQNNTPNCHTDTSKSTTWPLPPGQHTRRSPYHSIADVCKLAGSPGDTLDSFLDKAEENVLKLSEDAGEEEVAVQEGAKSFPSDKQNTSWPPLQEKGPIVYAKPPDYVEIHKVNKDGVLSLLPKQRENHQTENPGVPETSKEYAKVSGVTDNNILVLVPDSRAQNTALLEESAKKVPPSLEQNQSEKDLASFTATSSNCRLQLGRLDYLDPTCFMHSFH
4	TpoR	ITLVTALLLVLSLSALLGLLLL	KWQFPAHYRRLRHALWPSLPDLHRVLGQYLRDTAALSPSKATVTDSCEEVEPSLLEILPKSSESTPLPL	CPSQPQMDYRGLQPCLRTMPLSVCPPMAETGSCCTTHIANHSYLPLSYWQQP
5	LepR	LYVIVPIIISSCVLLLGTLLI	SHQRMKKLFWDDVPNPKNCSWAQGLNFQKPETFEHLFTKHAESVIFGPLLLEPEPISEEISVDTAWKNKDE	MVPAAMVSLLLTTPDPESSSICISDQCNSANFSGSQSTQVTCEDECQRQPSVKYATLVSNDKLVETDEEQGFIHSPVSNCISSNHSPLRQSFSSSSWETEAQTFFLLSDQQPTMISPQLSFSGLDELLELEGSFPEENHREKSVCYLGVTSVNRRESGVLLTGEAGILCTFPAQCLFSDIRILQERCSHFVENNLSLGTSGENFVPYMPQFQTCSTHSHKIMENKMCDLTV
6	GCSFR	LNIFLGILCLVLLSTTCVVTWLCC	KRRGKTSFWSDVPDPAHSSLSSWLPTIMTEETFQLPSFWDSSVPSITKITELEEDKKPTHWD	SESSGNGSLPALVQAYVLQGDPREISNQSQPPSRTGDQVLYGQVLESPTSPGVMQYIRSDSTQPLLGGPTPSPKSYENIWFHSRPQETFVPQPPNQEDDCVFGPPFDFPLFQGLQVHGVEEQGGF
7	Common γ chain	VLIPVGTMGLIITLIFVYCWL	ERMPPIPPIKNLEDLVTEYQGNFSAWSGVSKGLTESLQPDYSERFCHVSE	IPPKGGALGEGPGGSPCSLHSPYWPPPCYSLKPEA
8	IL-2Rβ	ILPMSWLRYLLLVLGCFSGFFSCVYILV	KCRYLGPWLKTVLKCHIPDPSEFFSQLSSQHGGDLQKWLSSPVPLSFFSPSGPAPEISPLEVLDGDSK	AVQLLLLQKDSAPLPSPSGHSQASCFTNQGYFFFHLPNALEIESCQVYFTYDPCVEEEVEEDGSRLPEGSPHPPLLPLAGEQDDYCAFPPRDDLLLFSPSLSTPNTAYGGSRAPEERSPLSLHEGLPSLASRDLMGLQRPLERMPEGDGEGLSANSSGEQASVPEGNLHGQDQDRGQGPILTLNTDAYLSLQELQAQDSVHLI
9	IL-4R	LPLGVTISCLCIPLFCLFCYFSIT	KIKKIWWDQIPTPARSPLVAIIIQDAQVPLWDKQTRSQESTKYPHWKTCLDKLLPCLLKHRVKK	KTDFPKAAPTKSLQSPGKAGWCPMEVSRTVLWPENVSVSVVRCMELFEAPVQNVEEEEDEIVKEDLSMSPENSGGCGFQESQADIMARLTENLFSDLLEAENGGLGQSALAESCSPLPSGSGQASVSWACLPMGPSEEATCQVTEQPSHPGPLSGSPAQSAPTLACTQVPLVLADNPAYRSFSDCCSPAPNPGELAPEQQQADHLEEEEPPSPADPHSSGPPMQPVESWEQILHMSVLQHGAAAGSTPAPAGGYQEFVQAVKQGAAQDPGVPGVRPSGDPGYKAFSSLLSSNGIRGDTAAAGTDDGHGGYKPFQNPVPNQSPSSVPLFTFGLDTELSPSPLNSDPPKSPPECLGLELGLKGGDWVKAPPPADQVPKPFGDDLGFGIVYSSLTCHLCGHL…
10	IL-7R	PVLPSVTILSLFSVFLLVILAHVLW	KKRIKPVVWPSLPDHKKTLEQLCKKPKTSLNVSFNPESFLDCQIHEVKGVE	ARDEVESFLPNDLPAQPEELETQGHRAAVHSANRSPETSVSPPETVRRESPLRCLARNLSTCNAPPLLSSRSPDYRDGDRNRPPVYQDLLPNSGNTNVPVPVPQPLPFQSGILIPVSQRQPISTSSVLNQEEAYVTMSSFYQNK
11	IL-9R	ASILVVVPIFLLLTGFVHLLF	KLSPRLKRIFYQNIPSPEAFFHPLYSVYHGDFQSWTGARRAGPQARQNGVSTSSAGSESSIWEAVATL	TYSPACPVQFACLKWEATAPGFPGLPGSEHVLPAGCLELEGQPSAYLPQEDWAPLGSARPPPPDSDSGSSDYCMLDCCEECHLSAFPGHTESPELTLAQPVALPVSSRA
12	IL-21R	MLLLLAVLIIVLVFMGLKIHL	PWRLWKKIWAPVPTPESFFQPLYREHSGNFKKWVNTPFTASSIELVPQSSTTTSALHLSLYPA	KEKKFPGLPGLEEQLECDGMSEPGHWCIIPLAAGQAVSAYSEERDRPYGLVSIDTVTVGDAEGLCVWPCSCEDDGYPAMNLDAGRESGPNSEDLLLVTDPAFLSCGCVSGSGLRLGGSPGSLLDRLRLSFAKEGDWTADPTWRTGSPGGGSESEAGSPPGLDMDTFDSGFAGSDCGSPVETDEGPPRSYLRQWVVRTPPPVDSGAQSS
13	IL-13Rα1	FYTTMLLTIPVFVAVAVIILLFYL	KRLKIIIFPPIPDPGKIFKEMFGDQNDDTLHWKKYDIYEKQSKEETDSVVLIENLK	KAAP
14	TSLPR	LLPLGCGLAALLTLSLLLAAL	RLRRVKDALLPCVPDPSGSFPGLFEKHHGNFQAWIADAQATAPPARTEEEDDLIHTKAKRVEPEDGTSLCTVPR	PPSFEPRGPGGGAMVSVGGATFMVGDSGYMTL
15	Common β chain	VMPTLWIVLILVFLILTLLLIL	RFGCVSVYRTYRKWKEKIPNPSKSLLFQDGGKGLWPPGSMAAFATKNPALQGPQSRLLAEQQGESYAHLE	DNNVSPLTIEDPNIIRVPPSGPDTTPAASSESTEQLPNVQVEGPTPNRPRKQLPSFDFNGPYLGPPQSHSLPDLPDQLGSPQVGGSLKPALPGSLEYMCLPPGGQAQLVPLSQVMGQGQAMDVQCGSSLETSGSPSVEPKENPPVELSMEEQEARDNPVTLPISSGGPEGSMMASDYVTPGDPVLTLPTGPLSTSLGPSLGLPSAQSPSLCLKLPRVPSGSPALGPPGFEDYVELPPSVSQAAKSPPGHPAPPVASSPTVIPGEPREEVGPASPHPEGLLVLQQVGDYCFLPGLGPGSLSPHSKPPSPSLCSETEDLVQDLSVKKFPYQPMPQAPAIQFFKSLKHQDYLSLPPWDNSQSGKVC
16	IL-3Rα	TALVTSVATVLGAGLVAAGLLLWW	RKSLLYRLCPPIPRLRLPLAGEMVVWEPALEDCEVTPV	TDA
17	IL-5Rα	LIVLPTAACFVLLIFSLICRVC	HLWTRLFPPVPAPKSNIKDLPVVTEYEKPSNETKIEVVHCVEEVGFEVM	GNSTF
18	GMCSFRα	GALLYAVTACAVLLCALALGV	TCRRFEVTRRLFPPIPGIRDKVSDDVRVNPETLRKDLL	QP
19	gp130	AIVVPVCLAFLLTTLLGVLFCF	NKRDLIKKHIWPNVPDPSKSHIAQWSPHTPPRHNFNSKDQMYSDGNFTDVSVVEIEANN	KKPCPDDLKSVDLFKKEKVSTEGHSSGIGGSSCMSSSRPSISSNEENESAQSTASTVQYSTVVHSGYRHQVPSVQVFSRSESTQPLLDSEERPEDLQLVDSVDGGDEILPRQPYFKQNCSQPEACPEISHFERSNQVLSGNEEDFVRLKQQQVSDHISQPYGSEQRRLFQEGSTADALGTGADGQMERFESVGMETTIDEEIPKSYLPQTVRQGGYMPQ
20	LIFR	VGLIIAILIPVAVAVIVGVVTSILC	YRKREWIKETFYPDIPNPENCKALQFQKSVCEGSNALKTLEMNPCTPNNVEVLESRS	IVPKIEDTEIISPVAERPGERSEVDPENHVVVSYCPPIIEEEITNPAADEVGGASQVVYIDVQSMYQPQAKAEEEQDVDPVVVAGYKPQMRLPISPAVEDTAAEDEEGKTAGYRPQANVNTWNLVSPDSPRSTDSNNEVVSFGSPCSINSRQFLIPPKDEDSPKSNGGGWSFTNFFQNKPND
21	OSMR	LLQIILPMTLCVLLSIIVCYW	KSQWVKEKCYPDIPNPYKSSILSLIKSKKNPHLIMNVKDCIPDVLEVINKAE	GSKTQCVGSGKLHIEDVPTKPPIVPTEKDSSGPVPCIFFENFTYDQSAFDSGSHGLIPGPLKDTAHQLGLLAPPNKFQNVLKNDYMKPLVESPTEETSLIYVSQLASPMCGDKDTLATEPPVPVHGSEYKRQMVVPGSLASPSLKEDNSLTSTVLLGQGEQ
22	IL-27Rα	ALPWFLSLWGLLLMGCGLSLA	STRCLQARCLHWRHKLLPQWIWERVPDPANSNSGQPYIKEVSLPQPPKDGPILEVEEVELQPVVESPKASA	PIYSGYEKHFLPTPEELGLLV
23	IL-31Rα	LSISVFEIVLLTSLVGGGLLL	LSIKTVTFGLRKPNRLTPLCCPDVPNPAESSLATWLGDGFKKSNMKETGNSGDTEDVVLKPCPVPADLIDKLVV	NFENFLEVVLTEEAGKGQASILGGEANEYVTSPSRPDGPPGKSFKEPSVLTEVASEDSHSTCSRMADEAYSELARQPSSSCQSPGLSPPREDQAQNPYLKNSVTTREFLVHENIPEHSKGEV
24	IL-12Rβ1	RLSIIFASLGSFASVLLVGSLGYIGL	NRAAWHLCPPLPTPCGSTAVEFPGSQGKQAWQWCNPEDFPEVLYPRDALVVEMP	GDRGDGTESPQAAPECALDTRRPLETQRQRQVQALSEARRLGLAREDCPRGDLAHVTLPLLLGGVTQGASVLDDLWRTHKTAEPGPPTLGQEA
25	IL-12Rβ2	WKAFVISSICIAIITVGTFSI	RYFRQKAFTLLSTLKPQWYSRTIPDPANSTWVKKYPILEEKIQLPTDNLLMAWPTPEEPEPLIIHEVLYHMIPV	VRQPYYFKRGQGFQGYSTSKQDAMYIANPQATGTLTAETRQLVNLYKVLESRDPDSKLANLTSPLTVTPVNYLPSHEGYLPSNIEDLSPHEADPTDSFDLEHQHISLSIFASSSLRPLIFGGERLTLDRLKMGYDSLMSNEA
26	IL-23R	LLSGMVFLAIMLPIFSLIGIF	NRSLRIGIKRKVLLMIPKWLYEDIPNMENSNVAKLLQEKSVFENDNASEQALYVDPVLTEISEISPLEHKP	TDYKEERLTGLLETRDCPLGMLSTSSSVVYIPDLNTGYKPQVSNVPPGGNLFINRDERDPTSLETTDDHFARLKTYPNFQFSASSMALLNKTLILDELCLVLNQGEFNSLDIKNSRQEETSIVLQSDSPSETIPAQTLLSDEFVSCLAIGNEDLPSINSYFPQNVLESHFSRISLFQK
27	IFNAR1	IWIITGLGVVFFSVMVLYAL	RSVWKYLCHVCFPPLKPPRSIDEFFSEPPSKNLVLLTAEEHTERCFIIEN	TDTVAVEVKHAPEEDLRKYSSQTSQDSGNYSNEEEESVGTESGQAVLSKAPCGGPCSVPSPPGTLEDGTCFLGNEKYLQSPALRTEPALLC
28	IFNAR2	IVGITTSCLVVMVFVSTIVML	KRIGYICLKDNLPNVLNFRHFLTWIIPERSPSEAIDRLEIIPTN	KKKRLWNYDYEDGSDSDEEVPTASVTGYTMHGLTGKPLQQTSDTSASPEDPLHEEDSGAEESDEAGAGAGAEPELPTEAGAGPSEDPTGPYERRKSVLEDSFPREDNSSMDEPGDNIIFNVNLNSVFLRVLHDEDASETLSLEEDTILLDEGPQRTESDLRIAGGDRTQPPLPSLPSQDLWTEDGSSEKSDTSDSDADVGDGYIMR
29	IFNGR1	IWILVVAPLTVFTVVILVFAY	WYTKKNSFKRKSIMLPKSLLSVVKSATLETKPESKYSLVTPHQPAVL	ESETVICEEPLSTVTAPDSPEAAEQEELSKETKALEAGGSTSAMTPDSPPTPTQRRSFSLLSSNQSGPCSLTAYHSRNGSDSGLVGSGSSISDLESLPNNNSETKMAEHDPPPVRKAPMASGYDKPHMLVDVLVDVGGKESLMGYRLTGEAQELS
30	IFNGR2	ILIPLGIFALLLGLTGACFTLFL	KYQSRVKYWFQAPPNIPEQIEEYLKDPDQFILEVLDKDGSPKEDSWDSVSIISSPE	KERDDVLQTP
31	IFNLR1	VLAMPSLLLLLIAAVAAGVAW	KIMKGNPWFQGVKTPRALDFSEYRYPVATFQPSGPEFSDDLILCPQKELT	IRNRPAPQVRNPATLQAGPERDSTEDEDEDTDYDDDGDSVQPYLERPLFISEKPRVMEHSETDESGVDSGGPWTSPVGSDGSSAWDSSDRSWSSTGDSSYKDEVGSSSCLDRKEPDQAPCGDWLQEALPCLEFSEDLGTVEEPLKDGLSGWRISGSLSSKRDLAPVEPPVSLQTLTFCWVNNPEGEEEQEDEEEEEEEEEEEDWESEPKGSNAGCWGTSSVQRTEVRGRMLGDYLVR
32	IL-10Rβ	WIVAIILIVSVLVVFLFLLGC	FVVLWLIYKKTKHTFRSGTSLPQHLKEFLGHPHHSTFLLFSFPPPEEAEVFDKLSIISEESEGS	KQSPEDNCASEPPSDPGPRELESKDEAPSPPHDDPKLLTSTSEV
33	IL-10Rα	LVISMLLFCGILVCLVLQWYI	RHPGKLPTVLVFKKPHDFFPANPLCPETPDAIHIVDLEVFPK	VSLELRDSVLHGSTDSGFGSGKPSLQTEESQFLLPGSHPQIQGTLGKEESPGLQATCGDNTDSGICLQEPGLHSSMGPAWKQQLGYTHQDQDDSDVNLVQNSPGQPKYTQDASALGHVCLLEPKAPEEKDQVMVTFQGYQKQTRWKAEAAGPAECLDEEIPLTDAFDPELGVHLQDDLAWPPPALAAGYLKQESQGMASAPPGTPSRQWNQLTEEWSLLGVVSCEDLSIESWRFAHKLDPLDCGAAPGGLLDSLGSNLVTLPLISSLQVEE
34	IL-20Rα	VIFWYVFLTSVIVFLFSAIGY	LVYRYIHVGKEKHPANLVLIYRNEIGTRVFEPTETITLNFITFSMLDDT	KISPKDMNLLDKSSDDISVNDPEHNEAWEPHWEEVEGQHLGCSSHLMDAVCGAEQRDGDTSLTQHGWLNSTIPTGETDTEPQYKVLSDFYGEGEIQLSCEPEEAARTEKISEPLVTSANLDPQLEDLHHLGQEHTVSEDGPEEETSITVVDWDPQTGRLCIPSLPIFGRDPENYGHYERDQLLEGGLLSRLYENQAPDKPEKENENCLTRFMEEWGLHVQMES
35	IL-22Rα	FSGAVLFSMGFLVGLLCYLGY	KYITKPPVPPNSLNVQRVLTFQPLRFIQEHVLIPVLDLSGP	SSLPQPIQYSQVVVSGPREPPGAVWRQSLSDLTYVGQSDVSILQPTNVPAQQTLSPPSYAPKAVPEVQPPSYAPQVASDAKALFYSPQQGMKTRPATYDPQDILDSCPASYAVCVEDSGKDSTPGILSTPKYLKTKGQLQEDTLVRSCLPGDLSLQKVTSLGEGETQRPKSLPSPLGFCTDRGPDLHTLRSEEPETPRYLKGALSLLSSVQIEGHPVSLPLHVHSVSCSPSDEGPSPWGLLDSLVCPKDEGPAVETEAMCPSAAASELEQSTELDSLFKGLALTVQWES
36	IL-20Rβ	LPLALALFAFVGFMLILVVVLLSV	WKMGQLLRYSCCPAVVLPDTLKITSSSQKLISCRKEEVDACAVAVLSSEHLFGVW	ISQT

### Sheet: ICDs
	Mouse cytokine receptors	pSTAT ICD Sequences (after Box region)
1	EpoR	EPVGSEHAQDTYLVLDKWLLPRTPCSENLSGPGGSVDPVTMDEASETSSCPSDLASKPRPEGTSPSSFEYTILDPSSQLLCPRALPPELPPTPPHLKYLYLVVSDSGISTDYSSGGSQGVHGDSSDGPYSHPYENSLVPDSEPLHPGYVACS
2	GhR	SNDHEKSAGILGAKDDDSGRTSCYDPDILDTDFHTSDMCDGTLKFAQSQKLNMEADLLCLDQKNLKNLPYDASLGSLHPSITQTVEENKPQPLLSSETEATHQLASTPMSNPTSLANIDFYAQVSDITPAGGVVLSPGQKIKAGIAQGNTQREVATPCQENYSMNSAYFCESDAKKCIAVAPRMEATSCIKPSFNQEDIYITTESLTTTAQMSETADIAPDAEMSVPDYTTVHTVQSPRGLILNATALPLPDKKNFPSSCGYVSTDQLNKIMQ
3	PrlR	LMPSHSKEYPGQGVKPTHLDPDSDSGHGSYDSHSLLSEKCEEPQAYPPAFHIPEITEKPENPEANIPPTPNPQNNTPNCHTDTSKSTTWPLPPGQHTRRSPYHSIADVCKLAGSPGDTLDSFLDKAEENVLKLSEDAGEEEVAVQEGAKSFPSDKQNTSWPPLQEKGPIVYAKPPDYVEIHKVNKDGVLSLLPKQRENHQTENPGVPETSKEYAKVSGVTDNNILVLVPDSRAQNTALLEESAKKVPPSLEQNQSEKDLASFTATSSNCRLQLGRLDYLDPTCFMHSFH
4	TpoR	PSQPQMDYRGLQPCLRTMPLSVCPPMAETGSCCTTHIANHSYLPLSYWQQP
5	LepR	TTPDPESSSICISDQCNSANFSGSQSTQVTCEDECQRQPSVKYATLVSNDKLVETDEEQGFIHSPVSNCISSNHSPLRQSFSSSSWETEAQTFFLLSDQQPTMISPQLSFSGLDELLELEGSFPEENHREKSVCYLGVTSVNRRESGVLLTGEAGILCTFPAQCLFSDIRILQERCSHFVENNLSLGTSGENFVPYMPQFQTCSTHSHKIMENKMCDLTV
6	GCSFR	SSGNGSLPALVQAYVLQGDPREISNQSQPPSRTGDQVLYGQVLESPTSPGVMQYIRSDSTQPLLGGPTPSPKSYENIWFHSRPQETFVPQPPNQEDDCVFGPPFDFPLFQGLQVHGVEEQGGF
7	γc	PCSLHSPYWPPPCYSLKPEA
8	IL-2Rβ	QKDSAPLPSPSGHSQASCFTNQGYFFFHLPNALEIESCQVYFTYDPCVEEEVEEDGSRLPEGSPHPPLLPLAGEQDDYCAFPPRDDLLLFSPSLSTPNTAYGGSRAPEERSPLSLHEGLPSLASRDLMGLQRPLERMPEGDGEGLSANSSGEQASVPEGNLHGQDQDRGQGPILTLNTDAYLSLQELQAQDSVHLI
9	IL-4R	QSPGKAGWCPMEVSRTVLWPENVSVSVVRCMELFEAPVQNVEEEEDEIVKEDLSMSPENSGGCGFQESQADIMARLTENLFSDLLEAENGGLGQSALAESCSPLPSGSGQASVSWACLPMGPSEEATCQVTEQPSHPGPLSGSPAQSAPTLACTQVPLVLADNPAYRSFSDCCSPAPNPGELAPEQQQADHLEEEEPPSPADPHSSGPPMQPVESWEQILHMSVLQHGAAAGSTPAPAGGYQEFVQAVKQGAAQDPGVPGVRPSGDPGYKAFSSLLSSNGIRGDTAAAGTDDGHGGYKPFQNPVPNQSPSSVPLFTFGLDTELSPSPLNSDPPKSPPECLGLELGLKGGDWVKAPPPADQVPKPFGDDLGFGIVYSSLTCHLCGHLKQHHSQEEGGQSP…
10	IL-7R	PNDLPAQPEELETQGHRAAVHSANRSPETSVSPPETVRRESPLRCLARNLSTCNAPPLLSSRSPDYRDGDRNRPPVYQDLLPNSGNTNVPVPVPQPLPFQSGILIPVSQRQPISTSSVLNQEEAYVTMSSFYQNK
11	IL-9R	KWEATAPGFPGLPGSEHVLPAGCLELEGQPSAYLPQEDWAPLGSARPPPPDSDSGSSDYCMLDCCEECHLSAFPGHTESPELTLAQPVALPVSSRA
12	IL-21R	AAGQAVSAYSEERDRPYGLVSIDTVTVGDAEGLCVWPCSCEDDGYPAMNLDAGRESGPNSEDLLLVTDPAFLSCGCVSGSGLRLGGSPGSLLDRLRLSFAKEGDWTADPTWRTGSPGGGSESEAGSPPGLDMDTFDSGFAGSDCGSPVETDEGPPRSYLRQWVVRTPPPVDSGAQSS
13	IL-13Rα1	KAAP
14	TSLPR	PPSFEPRGPGGGAMVSVGGATFMVGDSGYMTL
15	βc	VSPLTIEDPNIIRVPPSGPDTTPAASSESTEQLPNVQVEGPTPNRPRKQLPSFDFNGPYLGPPQSHSLPDLPDQLGSPQVGGSLKPALPGSLEYMCLPPGGQAQLVPLSQVMGQGQAMDVQCGSSLETSGSPSVEPKENPPVELSMEEQEARDNPVTLPISSGGPEGSMMASDYVTPGDPVLTLPTGPLSTSLGPSLGLPSAQSPSLCLKLPRVPSGSPALGPPGFEDYVELPPSVSQAAKSPPGHPAPPVASSPTVIPGEPREEVGPASPHPEGLLVLQQVGDYCFLPGLGPGSLSPHSKPPSPSLCSETEDLVQDLSVKKFPYQPMPQAPAIQFFKSLKHQDYLSLPPWDNSQSGKVC
16	IL-3Rα	TDA
17	IL-5Rα	GNSTF
18	GMCSFR	QP
19	gp130	SCMSSSRPSISSNEENESAQSTASTVQYSTVVHSGYRHQVPSVQVFSRSESTQPLLDSEERPEDLQLVDSVDGGDEILPRQPYFKQNCSQPEACPEISHFERSNQVLSGNEEDFVRLKQQQVSDHISQPYGSEQRRLFQEGSTADALGTGADGQMERFESVGMETTIDEEIPKSYLPQTVRQGGYMPQ
20	LIFR	SPVAERPGERSEVDPENHVVVSYCPPIIEEEITNPAADEVGGASQVVYIDVQSMYQPQAKAEEEQDVDPVVVAGYKPQMRLPISPAVEDTAAEDEEGKTAGYRPQANVNTWNLVSPDSPRSTDSNNEVVSFGSPCSINSRQFLIPPKDEDSPKSNGGGWSFTNFFQNKPND
21	OSMR	GSGKLHIEDVPTKPPIVPTEKDSSGPVPCIFFENFTYDQSAFDSGSHGLIPGPLKDTAHQLGLLAPPNKFQNVLKNDYMKPLVESPTEETSLIYVSQLASPMCGDKDTLATEPPVPVHGSEYKRQMVVPGSLASPSLKEDNSLTSTVLLGQGEQ
22	IL-27R	PIYSGYEKHFLPTPEELGLLV
23	IL-31R	TEEAGKGQASILGGEANEYVTSPSRPDGPPGKSFKEPSVLTEVASEDSHSTCSRMADEAYSELARQPSSSCQSPGLSPPREDQAQNPYLKNSVTTREFLVHENIPEHSKGEV
24	IL-12Rβ1	AAPECALDTRRPLETQRQRQVQALSEARRLGLAREDCPRGDLAHVTLPLLLGGVTQGASVLDDLWRTHKTAEPGPPTLGQEA
25	IL-12Rβ2	QPYYFKRGQGFQGYSTSKQDAMYIANPQATGTLTAETRQLVNLYKVLESRDPDSKLANLTSPLTVTPVNYLPSHEGYLPSNIEDLSPHEADPTDSFDLEHQHISLSIFASSSLRPLIFGGERLTLDRLKMGYDSLMSNEA
26	IL-23R	TDYKEERLTGLLETRDCPLGMLSTSSSVVYIPDLNTGYKPQVSNVPPGGNLFINRDERDPTSLETTDDHFARLKTYPNFQFSASSMALLNKTLILDELCLVLNQGEFNSLDIKNSRQEETSIVLQSDSPSETIPAQTLLSDEFVSCLAIGNEDLPSINSYFPQNVLESHFSRISLFQK
27	IFNAR1	TDTVAVEVKHAPEEDLRKYSSQTSQDSGNYSNEEEESVGTESGQAVLSKAPCGGPCSVPSPPGTLEDGTCFLGNEKYLQSPALRTEPALLC
28	IFNAR2	KKKRLWNYDYEDGSDSDEEVPTASVTGYTMHGLTGKPLQQTSDTSASPEDPLHEEDSGAEESDEAGAGAGAEPELPTEAGAGPSEDPTGPYERRKSVLEDSFPREDNSSMDEPGDNIIFNVNLNSVFLRVLHDEDASETLSLEEDTILLDEGPQRTESDLRIAGGDRTQPPLPSLPSQDLWTEDGSSEKSDTSDSDADVGDGYIMR
29	IFNGR1	TVICEEPLSTVTAPDSPEAAEQEELSKETKALEAGGSTSAMTPDSPPTPTQRRSFSLLSSNQSGPCSLTAYHSRNGSDSGLVGSGSSISDLESLPNNNSETKMAEHDPPPVRKAPMASGYDKPHMLVDVLVDVGGKESLMGYRLTGEAQELS
30	IFNGR2	KERDDVLQTP
31	IFNLR1	PAPQVRNPATLQAGPERDSTEDEDEDTDYDDDGDSVQPYLERPLFISEKPRVMEHSETDESGVDSGGPWTSPVGSDGSSAWDSSDRSWSSTGDSSYKDEVGSSSCLDRKEPDQAPCGDWLQEALPCLEFSEDLGTVEEPLKDGLSGWRISGSLSSKRDLAPVEPPVSLQTLTFCWVNNPEGEEEQEDEEEEEEEEEEEDWESEPKGSNAGCWGTSSVQRTEVRGRMLGDYLVR
32	IL-10Rβ	KQSPEDNCASEPPSDPGPRELESKDEAPSPPHDDPKLLTSTSEV
33	IL-10Rα	HGSTDSGFGSGKPSLQTEESQFLLPGSHPQIQGTLGKEESPGLQATCGDNTDSGICLQEPGLHSSMGPAWKQQLGYTHQDQDDSDVNLVQNSPGQPKYTQDASALGHVCLLEPKAPEEKDQVMVTFQGYQKQTRWKAEAAGPAECLDEEIPLTDAFDPELGVHLQDDLAWPPPALAAGYLKQESQGMASAPPGTPSRQWNQLTEEWSLLGVVSCEDLSIESWRFAHKLDPLDCGAAPGGLLDSLGSNLVTLPLISSLQVEE
34	IL-20Rα	DKSSDDISVNDPEHNEAWEPHWEEVEGQHLGCSSHLMDAVCGAEQRDGDTSLTQHGWLNSTIPTGETDTEPQYKVLSDFYGEGEIQLSCEPEEAARTEKISEPLVTSANLDPQLEDLHHLGQEHTVSEDGPEEETSITVVDWDPQTGRLCIPSLPIFGRDPENYGHYERDQLLEGGLLSRLYENQAPDKPEKENENCLTRFMEEWGLHVQMES
35	IL-22R	PQPIQYSQVVVSGPREPPGAVWRQSLSDLTYVGQSDVSILQPTNVPAQQTLSPPSYAPKAVPEVQPPSYAPQVASDAKALFYSPQQGMKTRPATYDPQDILDSCPASYAVCVEDSGKDSTPGILSTPKYLKTKGQLQEDTLVRSCLPGDLSLQKVTSLGEGETQRPKSLPSPLGFCTDRGPDLHTLRSEEPETPRYLKGALSLLSSVQIEGHPVSLPLHVHSVSCSPSDEGPSPWGLLDSLVCPKDEGPAVETEAMCPSAAASELEQSTELDSLFKGLALTVQWES
36	IL-20Rβ	ISQT

### Sheet:  Double-ortho system
Human ortho-IL-2Rβ
ECD	TM	ICD (Box region)
AVNGTSQFTCFYNSRANISCVWSQDGALQDTSCQVHAWPDRRRWNQTCELLPVSQASWACNLILGAPDSQKLTTVDIVTLRVLCREGVRWRVMAIQDFKPFENLRLMAPISLQVVHVETHRCNISWEISQASDFFERHLEFEARTLSPGHTWEEAPLLTLKQKQEWICLETLTPDTQYEFQVRVKPLQGEFTTWSPWSQPLAFRTKPAALGKDT	IPWLGHLLVGLSGAFGFIILVYLLI	NCRNTGPWLKKVLKCNTPDPSKFFSQLSSEHGGDVQKWLSSPFPSSSFSPGGLAPEISPLEVLERDKVTQLLLQQDKVPEPASLSSNHSLTSCFTNQGYFFFHLPDALEIEACQVYFTYDPYSEEDPDEGVAGAPTGSSPQPLQPLSGEDDAYCTFPSRDDLLLFSPSLLGGPSPPSTAPGGSGAGEERMPPSLQERVPRDWDPQPLGPPTPGVPDLVDFQPPPELVLREAGEEVPDAGPREGVSFPWSRPPGQGEFRALNARLPLNTDAYLSLQELQGQDPTHLV
Human ortho-γc
ECD	TM	ICD (Box region)
PLPEVQCFVFNVEYMNCTWNSSSEPQPTNLTLHYWYKNSDNDKVQKCSHYLFSEEITSGCQLQKKEIHLYQTFVVQLQDPREPRRQATQMLKLEDLVIPWAPENLTLHKLSESQLELNWNNRFLNHCLEHLVQYRTDWDHSWTEQSVDYRHKFSLPSVDGQKRYTFRVRSRFNQYCGNAQHWSEWSHPIHWGSNTSKENPFLFALEA	VVISVGSMGLIISLLCVYFWL	ERTMPRIPTLKNLEDLVTEYHGNFSAWSGVSKGLAESLQPDYSERLCLVSEIPPKGGALGEGPGASPCNQHSPYWAPPCYTLKPET
MSA-Human double-ortho IL-2
RGVFRREAHKSEIAHRYNDLGEQHFKGLVLIAFSQYLQKCSYDEHAKLVQEVTDFAKTCVADESAANCDKSLHTLFGDKLCAIPNLRENYGELADCCTKQEPERNECFLQHKDDNPSLPPFERPEAEAMCTSFKENPTTFMGHYLHEVARRHPYFYAPELLYYAEQYNEILTQCCAEADKESCLTPKLDGVKEKALVSSVRQRMKCSSMQKFGERAFKAWAVARLSQTFPNADFAEITKLATDLTKVNKECCHGDLLECADDRAELAKYMCENQATISSKLQTCCDKPLLKKAHCLSEVEHDTMPADLPAIAADFVEDQEVCKNYAEAKDVFLGTFLYEYSRRHPDYSVSLLLRLAKKYEATLEKCCAEANPPACYGTVLAEFQPLVEEPKNLVKTNCD…
Mouse ortho-IL-2Rβ
ECD	TM	ICD (Box region)
AVKNCSHLECFYNSRANVSCMWSHEEALNVTTCHVHAKSNLRHWNKTCELTLVRQASWACNLILGSFPESQSLTSVDLLDINVVCWEEKGWRRVKTCDFHPFDNLRLVAPHSLQVLHIDTQRCNISWKVSQVSDFIEPYLEFEARRRLLGHSWEDASVLSLKQRQQWLFLEMLIPSTSYEVQVRVKAQRNNTGTWSPWSQPLTFRTRPADPMKE	ILPMSWLRYLLLVLGCFSGFFSCVYILV	KCRYLGPWLKTVLKCHIPDPSEFFSQLSSQHGGDLQKWLSSPVPLSFFSPSGPAPEISPLEVLDGDSKAVQLLLLQKDSAPLPSPSGHSQASCFTNQGYFFFHLPNALEIESCQVYFTYDPCVEEEVEEDGSRLPEGSPHPPLLPLAGEQDDYCAFPPRDDLLLFSPSLSTPNTAYGGSRAPEERSPLSLHEGLPSLASRDLMGLQRPLERMPEGDGEGLSANSSGEQASVPEGNLHGQDQDRGQGPILTLNTDAYLSLQELQAQDSVHLI
Mouse ortho-γc
ECD	TM	ICD (Box region)
PLPEVQCFVFNIEYMNCTWNSSSEPQATNLTLHYRYKVSDNNTFQECSHYLFSKEITSGCQIQKEDIQLYQTFVVQLQDPQKPQRRAVQKLNLEDLVIPRAPENLTLSNLSESQLELRWKSRHIKERCLQYLVQYRSNRDRSWTELIVNHEPRFSLPSVDELKRYTFRVRSRYNPYCGSSQQWSKWSQPVHWGSHTVEENPSLFALEA	VLIPVGTMGLIITLIFVYCWL	ERMPPIPPIKNLEDLVTEYQGNFSAWSGVSKGLTESLQPDYSERFCHVSEIPPKGGALGEGPGGSPCSLHSPYWPPPCYSLKPEA
MSA-Mouse double-ortho IL-2
RGVFRREAHKSEIAHRYNDLGEQHFKGLVLIAFSQYLQKCSYDEHAKLVQEVTDFAKTCVADESAANCDKSLHTLFGDKLCAIPNLRENYGELADCCTKQEPERNECFLQHKDDNPSLPPFERPEAEAMCTSFKENPTTFMGHYLHEVARRHPYFYAPELLYYAEQYNEILTQCCAEADKESCLTPKLDGVKEKALVSSVRQRMKCSSMQKFGERAFKAWAVARLSQTFPNADFAEITKLATDLTKVNKECCHGDLLECADDRAELAKYMCENQATISSKLQTCCDKPLLKKAHCLSEVEHDTMPADLPAIAADFVEDQEVCKNYAEAKDVFLGTFLYEYSRRHPDYSVSLLLRLAKKYEATLEKCCAEANPPACYGTVLAEFQPLVEEPKNLVKTNCD…
